# AOPWIKI-EXPLORER: An Interactive Graph-based Query Engine leveraging Large Language Models

**DOI:** 10.1101/2023.11.21.568076

**Authors:** Saurav Kumar, Deepika Deepika, Luke T Slater, Vikas Kumar

## Abstract

**Background:** Adverse Outcome Pathways (AOPs) provide a basis for non-animal testing, by outlining and encoding the cascade of molecular and cellular events initiated upon stressor exposure, leading to adverse effects. AOPs are therefore considered an integral part of the New Approach Methodology (NAMs) to human health risk assessment. Over the last few years, the scientific community has shown immense interest in developing AOPs with crowdsourcing, with the results of those efforts being archived in the AOP wiki: a centralized repository coordinated by the OECD, which hosts nearly 512 AOPs. However, the AOP-wiki platform currently lacks a versatile querying system, which would enable developers to integrate and explore the AOP network data in a manner that would permit their practical use in risk assessment.

**Implementation:** This work proposes to expose the full potential of the AOP wiki archive by adapting its data into a Labeled Property Graph (LPG) database. In addition, the solution provides both database-specific query and natural language query interfaces to support retrieval and integration of the graph data, including the ability to chain stepwise queries. To evaluate the platform, a case study is presented, with three levels of use case scenarios (simple, moderate, and complex query). This tool is freely available on GitHub (InSilicoVida/AOPWiki-explorer) for wider community usability and further enhancement.

**Conclusions:** The presented query engine increases the potential of AOP exploration, by reducing the time, human resources, and technical ability needed to make practical use of the data they contain. Also, its dynamic prompt generation capability, will lead to precise query generation as the interaction increases. We, therefore, anticipate that the approach will be integral to the future realisation of new approach methodologies in chemical risk assessment.
