## Supplementary material for "AOPWIKI-EXPLORER: An Interactive Graph-based Query Engine leveraging Large Language Models": BiologicalEntity -1

### Sheet: Biological entites
Name	Entity type	Identifier
liver damage	disease	['mesh:D056486']
hepatocellular carcinoma	disease	['mim:114550', 'mesh:D006528']
1,4-Dioxane	chemical	['mesh:C025223']
1,1,1-trichloroethane	chemical	['mesh:C024566']
kidney and liver damage	disease	['mesh:D008107']
cancer	disease	['mesh:D009369']
squamous cell carcinomas	disease	['mesh:D002294']
mitochondrial complex I	gene	['NCBIGene:4723']
parkinsonian motor deficits	disease	['mesh:D020734', 'mim:600116']
Neurotoxicity	disease	['mesh:D020258']
motor deficit	disease	['mesh:D000068079']
mitochondrial dysfunction	disease	['mesh:D028361']
degeneration	disease	['mesh:D019636']
Neuroinflammation	disease	['mesh:D020078']
neurodegenerative	disease	['mesh:D009410']
Parkinsons disease	disease	['mesh:D010300']
PD	disease	['mim:168600']
dopamine	chemical	['mesh:D004298']
rotenone	chemical	['mesh:D012402']
1-methyl-4-phenyl-1,2,3,6-tetrahydropyridine	chemical	['mesh:D015632']
viral-mutated -synuclein	gene	['NCBIGene:9639']
Ecdysone	chemical	['mesh:D004440']
Ecdysone receptor	gene	['NCBIGene:11319']
EcR	gene	['NCBIGene:108383238']
20-hydroxyecdysone	chemical	['mesh:D004441']
20E	chemical	['CHEBI:34306']
EDC	chemical	['CHEBI:27789']
endocrine disruption	disease	['mesh:D004700']
pentachlorophenol	chemical	['mesh:D010416']
PCP	chemical	['CHEBI:41473']
PXR	gene	['NCBIGene:8856']
Cyp2a4	gene	['NCBIGene:1591']
Fos	gene	['NCBIGene:2353']
Junb	gene	['NCBIGene:3726']
Nrf2	gene	['NCBIGene:4780']
interferon signalling network genes	gene	['NCBIGene:3438']
ISG	gene	['NCBIGene:340061']
PCP	gene	['NCBIGene:5547']
Toll like receptors	gene	['NCBIGene:7096']
interferon regulatory factors	gene	['NCBIGene:3659']
interferon alpha	gene	['NCBIGene:3439']
PCP	disease	['mim:119540', 'mesh:C566991']
hyperthermia	disease	['mesh:D005334']
imiquimod	chemical	['mesh:D000077271']
RO8191	chemical	['mesh:C000655265']
interferon receptor	gene	['NCBIGene:3455']
PPAR	gene	['NCBIGene:5465']
PPAR signaling complex	gene	['NCBIGene:85441']
starvation	disease	['mesh:D013217']
malnutrition	disease	['mesh:D044342']
SMRT	gene	['NCBIGene:9612']
N-CoR	gene	['NCBIGene:9611']
fatty acid	chemical	['mesh:D005227']
acetyl-CoA	chemical	['mesh:D000105']
ATP	chemical	['CHEBI:30616']
hydroxybutyrate	chemical	['CHEBI:17290']
glucose	chemical	['CHEBI:42758']
hypoketonemia	disease	['mesh:D007008']
glutamine	chemical	['mesh:D005973']
alanine	chemical	['mesh:D000409']
Aromatase	gene	['NCBIGene:1588']
impaired fertility	disease	['mesh:D007246']
steroid	chemical	['mesh:D013256']
steroid and thyroid hormone receptors	gene	['NCBIGene:3164']
cholesterol	chemical	['mesh:D002784']
irregularities of the ovarian cycle	disease	['mesh:D008599']
ER	gene	['NCBIGene:2099', '2069']
Hepatic Nuclear Receptors	gene	['NCBIGene:190']
Developmental Hearing Loss	disease	['mesh:D034381']
ototoxicity	disease	['mesh:D000081015']
polychlorinated biphenyls	chemical	['CHEBI:53156']
low-frequency hearing loss	disease	['mesh:D006313']
PCB	chemical	['CHEBI:47136']
hypothyroxinemia	disease	['mesh:D006981']
functional auditory impairment	disease	['mesh:D006311']
AhR	gene	['NCBIGene:196']
CAR	gene	['NCBIGene:653108']
PHAHs	chemical	['CHEBI:53387']
GABA	chemical	['mesh:D005680']
GABA receptors	gene	['NCBIGene:2569', '200959']
epileptic seizures	disease	['mesh:D004827']
iGABA receptor	gene	['NCBIGene:973']
seizures	disease	['mesh:D012640']
picrotoxin	chemical	['mesh:D010852']
chloride	chemical	['CHEBI:15767']
Ca2+	chemical	['CHEBI:29108']
Na+	chemical	['CHEBI:29101']
K+	chemical	['CHEBI:29103']
Cl	chemical	['CHEBI:30120']
iGABARs	gene	['NCBIGene:50945']
picrotoxin site	gene	['NCBIGene:27445']
iGABAR	gene	['NCBIGene:6418']
GABAA receptor	gene	['NCBIGene:2550']
GABAC receptor	gene	['NCBIGene:200959']
insect iGABARs	gene	['NCBIGene:11188']
bicuculline	chemical	['mesh:D001640']
benzodiazepines	chemical	['mesh:D001569']
barbiturates	chemical	['mesh:D001463']
death	disease	['mesh:D003643']
metabotropic G-protein-coupled receptors	gene	['NCBIGene:2911']
mGABAR	gene	['NCBIGene:706']
GABAB receptors	gene	['NCBIGene:165829']
absence epilepsy	disease	['mim:600131', 'mesh:D004832']
N-methyl-D-aspartate	chemical	['mesh:D016202']
N-methyl-D-aspartate receptors	gene	['NCBIGene:2902']
impairment in learning and memory	disease	['mesh:D008569']
amyloid plaque	disease	['mesh:D058225']
tau	gene	['NCBIGene:4137']
Alzheimers disease	disease	['mesh:D000544', 'mim:104300']
cognitive deficits	disease	['mesh:D003072']
Pb	chemical	['CHEBI:53319']
impairment of	disease	['mesh:D010900']
N-methyl-D	chemical	['CHEBI:31882']
aspartate	chemical	['mesh:D001224']
glutamate	chemical	['mesh:D018698']
NMDAR 2A and 2B subunits	gene	['NCBIGene:2903']
brain derived neurotrophic factor	gene	['NCBIGene:627']
developmental neurotoxicity	disease	['mesh:D065886']
DNT	disease	['mesh:D009436']
Pb2+	chemical	['CHEBI:49807']
Glucocorticoid Receptor	gene	['NCBIGene:2908']
autism	disease	['mim:209850', 'mesh:D001321']
schizophrenia	disease	['mim:181500', 'mesh:D012559']
intellectual disability	disease	['mesh:D008607']
nucleotides	chemical	['mesh:D009711']
embryonic or fetal lethality	disease	['mesh:D020964']
inherited genetic disorders	disease	['mesh:D030342']
methyl	chemical	['CHEBI:32875']
Acetylcholinesterase	gene	['NCBIGene:43']
acetylcholine	chemical	['mesh:D000109']
Respiratory failure	disease	['mesh:D012131']
SH	chemical	['CHEBI:73651']
thiol	chemical	['mesh:D013438']
seleno	chemical	['CHEBI:16503']
Oxidative stress	disease	['mesh:D003681']
Developmental impairment in learning and memory	disease	['mesh:D007859']
sulfhydryl	chemical	['CHEBI:29917']
SH-/ seleno-proteins	gene	['NCBIGene:55829']
Oxygen	chemical	['mesh:D010100']
mercury	chemical	['mesh:D008628']
glutathione	chemical	['CHEBI:57925']
GSH	chemical	['mesh:D005978']
inflammation	disease	['mesh:D007249']
Brain inflammation	disease	['mesh:D004660']
malformation of	disease	['mesh:D000014']
AR	gene	['NCBIGene:367', '231', '2232']
Androgen	chemical	['mesh:D000728']
testosterone	chemical	['mesh:D013739']
5-alpha-dihydrotestosterone	chemical	['mesh:D013196']
cyproterone acetate	chemical	['mesh:D017373']
flutamide	chemical	['mesh:D005485']
aryl amide	chemical	['CHEBI:62733']
bicalutamide	chemical	['mesh:C053541']
linuron	chemical	['mesh:D008044']
hydantoin	chemical	['CHEBI:27612']
nilutamide	chemical	['mesh:C021277']
vinclozin	chemical	['mesh:C025643']
quinoline	chemical	['mesh:C037219']
phthalimide	chemical	['mesh:C037431']
anilides	chemical	['mesh:D000813']
nipple retention	disease	['mesh:D007775']
metribolone	chemical	['mesh:D015741']
mibolerone	chemical	['mesh:C100075']
reproductive dysfunction	disease	['mesh:D005831']
Calcium	chemical	['mesh:D002118']
calcium ATPase	gene	['NCBIGene:491', '492']
Cholestatic Liver Injury	disease	['mesh:D041781']
Bile Salt	chemical	['mesh:D001647']
ABCB11	gene	['NCBIGene:8647']
Cholestatic Liver	disease	['mesh:D002779']
Cyclooxygenase	gene	['NCBIGene:5742']
Estrogen	chemical	['mesh:D004967']
vitellogenin	gene	['NCBIGene:7350']
VTG	gene	['NCBIGene:246319']
iron	chemical	['mesh:D007501']
hemoglobin	gene	['NCBIGene:114757']
hematotoxicity	disease	['mesh:D006402']
aniline	chemical	['mesh:C023650']
2,4,6-trinitrotoluene	chemical	['mesh:D014303']
butyric acid	chemical	['CHEBI:30772']
dinitrotoluene	chemical	['CHEBI:23822']
2,4-DNT	chemical	['CHEBI:920']
heme	chemical	['mesh:D006418']
Iron(II)	chemical	['CHEBI:29033']
Iron(III)	chemical	['CHEBI:29034']
methemoglobinemia	disease	['mesh:D008708']
Heinz body	disease	['mesh:D014608']
cyanosis	disease	['mesh:D003490']
methemoglobin	gene	['NCBIGene:3048']
hemosiderosis	disease	['mesh:D006486']
anemic	disease	['mesh:D000740']
Glucose-6-phosphate	chemical	['mesh:D019298']
Glucose-6-phosphate dehydrogenase	gene	['NCBIGene:2539']
NADPH	chemical	['CHEBI:57783']
N-hydroxyl anilines	chemical	['mesh:D000627']
iNOS	gene	['NCBIGene:4843']
liver tumors	disease	['mesh:D008113']
Thiamethoxam	chemical	['mesh:D000077922']
neonicotinoid	chemical	['mesh:D000073943']
Tif	gene	['NCBIGene:7301']
MAGf	gene	['NCBIGene:84803']
CGA 322704	chemical	['CHEBI:73178']
CGA 330050	chemical	['CHEBI:39299']
CGA 265307	chemical	['mesh:C471807']
nitric oxide	chemical	['mesh:D009569']
nitric oxide synthases	gene	['NCBIGene:4842']
thiamethoxams	chemical	['CHEBI:39185']
Kidney	disease	['mesh:D007674']
5HT2C	gene	['NCBIGene:3358']
LXR	gene	['NCBIGene:10062']
hepatic steatosis	disease	['mesh:D005234']
non-alcoholic fatty liver disease	disease	['mesh:C541083', 'mim:613282']
advanced fibrosis	disease	['mesh:D005355']
end-stage liver disease	disease	['mesh:D058625']
very low-density lipoprotein	gene	['NCBIGene:7436']
triglycerides	chemical	['mesh:D014280']
PPAR gamma	gene	['NCBIGene:5468']
carbohydrate	chemical	['mesh:D002241']
ChREBP	gene	['NCBIGene:51085']
sterol	chemical	['mesh:D013261']
sterol response element binding protein 1c	gene	['NCBIGene:51474']
SREBP-1c	gene	['NCBIGene:6720']
FAT	gene	['NCBIGene:948']
fatty acid synthase	gene	['NCBIGene:2194']
FAS	gene	['NCBIGene:355', '2194']
stearoyl-CoA	chemical	['mesh:C017725']
stearoyl-CoA desaturase 1	gene	['NCBIGene:6319']
necrosis	disease	['mesh:D009336']
Narcosis	disease	['mesh:D053608']
hepatocellular adenomas	disease	['mesh:D018248']
carcinomas	disease	['mesh:D002277']
phthalate ester	chemical	['CHEBI:35484']
DEHP	chemical	['mesh:D004051']
gemfibrozil	chemical	['mesh:D015248']
preneoplastic foci	disease	['mesh:D011230']
NF-kB	gene	['NCBIGene:4790']
PPARb/d	gene	['NCBIGene:5467']
retinoid X receptor	gene	['NCBIGene:6256']
9-cis-retinoic acid	chemical	['mesh:D000077556']
PPREs	gene	['NCBIGene:100528023']
TGF-1	gene	['NCBIGene:7040']
collagen	gene	['NCBIGene:1280']
chronic inflammation	disease	['mesh:D002908']
Skin Sensitisation	disease	['mesh:D012871']
allergic contact dermatitis	disease	['mesh:D017449']
contact hypersensitivity	disease	['mesh:D003877']
cysteine	chemical	['mesh:D003545']
lysine	chemical	['mesh:D008239']
major histocompatibility complex molecules	gene	['NCBIGene:3106']
dioxin	chemical	['mesh:D004147']
DLCs	chemical	['CHEBI:73430']
aryl hydrocarbon	chemical	['mesh:D006841']
indole-3-carbinol	chemical	['mesh:C016517']
hyperplasia	disease	['mesh:D006965']
cholangiolar carcinomas	disease	['mesh:D018281']
Thyroperoxidase	gene	['NCBIGene:7173']
THs	disease	['mim:137580', 'mesh:D005879']
TH insufficiency	disease	['mesh:D007037']
thyroid stimulating hormone	gene	['NCBIGene:7253']
TSH	gene	['NCBIGene:10194', '79896']
thyroid hormone insufficiency--neurological abnormalities	disease	['mesh:D018382']
propylthiouracil	chemical	['mesh:D011441']
ionotropic glutamate receptors	gene	['NCBIGene:2890']
alpha-amino-3-hydroxy-5-methyl-4-isoxazolepropiona	chemical	['mesh:D018350']
kainate	chemical	['mesh:D007608']
KARs	gene	['NCBIGene:3735']
neurological disorders	disease	['mesh:D009422']
acute hypoxic-ischemic brain injury	disease	['mesh:D020925']
domoic acid	chemical	['mesh:C012301']
DomA	chemical	['CHEBI:27637']
glufosinate	chemical	['mesh:C003121']
GLF	chemical	['mesh:D020904']
memory loss	disease	['mesh:D000647']
methylphosphine	chemical	['CHEBI:35887']
DomA	gene	['NCBIGene:6663']
amino acids	chemical	['mesh:D000596']
ibotenic acid	chemical	['mesh:D007051']
homocysteine	chemical	['mesh:D006710']
polyamines	chemical	['mesh:D011073']
spermidine	chemical	['mesh:D013095']
renal failure	disease	['mesh:D051437']
Na+/I- symporter	gene	['NCBIGene:6528']
I	chemical	['CHEBI:30009']
thyroid hormones	chemical	['mesh:D013963']
iodide	chemical	['mesh:D007454']
NR1I3	gene	['NCBIGene:9970']
HNF4alpha	gene	['NCBIGene:3172']
Pregnane	chemical	['CHEBI:8386']
FXR	gene	['NCBIGene:9971']
AKT2	gene	['NCBIGene:208']
Adult Leydig Cell Dysfunction	disease	['mim:238320', 'mesh:C562567']
Sodium Iodide	chemical	['mesh:D012974']
Estradiaol	chemical	['mesh:C000654743']
Dopamine-beta-Hydroxylase	gene	['NCBIGene:1621']
Nicotinic acetylcholine receptor	gene	['NCBIGene:1134']
nAChR	gene	['NCBIGene:1137']
Glucose oxidase	gene	['NCBIGene:9563']
Sodium	chemical	['mesh:D012964']
anti-arrhythmics	disease	['mim:115000', 'mesh:D001145']
voltage-gated sodium channels	gene	['NCBIGene:6328']
NaV1	gene	['NCBIGene:89796']
tetrodotoxin	chemical	['mesh:D013779']
nicotinic acetylcholine receptors	gene	['NCBIGene:338442']
congenital malformations	disease	['mesh:D000013']
Ether-a-go-go	gene	['NCBIGene:3756']
ERG	gene	['NCBIGene:2078']
potassium	chemical	['mesh:D011188']
Ether	gene	['NCBIGene:1991']
pyrethroid	chemical	['CHEBI:8811']
ataxia	disease	['mesh:D001259']
paralysis	disease	['mesh:D010243']
5-hydroxytryptamine	chemical	['mesh:D012701']
5-hydroxytryptamine transporter	gene	['NCBIGene:6532']
fluoxetine	chemical	['mesh:D005473']
sertraline	chemical	['mesh:D020280']
serotonin	chemical	['CHEBI:350546']
foot detachement	disease	['mesh:D005534']
Foot detachment	disease	['mesh:D012163']
Histamine	chemical	['CHEBI:58432']
Histamine (H2) receptor	gene	['NCBIGene:3274']
impaired heart function	disease	['mesh:D006331']
Alpha2u-microglobulin	gene	['NCBIGene:567']
renal tubular adenomas	disease	['mesh:D007680']
2u-globulin	gene	['NCBIGene:6066']
pyruvate	chemical	['mesh:D019289']
pyruvate dehydrogenase kinase	gene	['NCBIGene:5163']
PDK	gene	['NCBIGene:5170']
bronchioloalveolar adenomas	disease	['mesh:D002282']
follicular cell adenomas	disease	['mesh:D000236']
Iodide pump	gene	['NCBIGene:160728']
Leydig cell tumors	disease	['mesh:D007984']
endometrial adenocarcinomas	disease	['mim:608089', 'mesh:D016889']
endometrial carcinoma	disease	['mesh:D018269']
GluCl	chemical	['mesh:D005913']
Macrocylcic lactone	chemical	['CHEBI:63944']
abamectin	chemical	['mesh:C048324']
ivermectin	chemical	['mesh:D007559']
glutamate-gated chloride channels	gene	['NCBIGene:8001']
GluCl	gene	['NCBIGene:2629', '57733', '2630']
glycine	chemical	['mesh:D005998']
HPPD	gene	['NCBIGene:100682260']
corneal papillomas	disease	['mesh:D007642']
forestomach tumors	disease	['mim:137215', 'mesh:D013274']
5-reductase	gene	['NCBIGene:6715']
Urinary bladder calculi	disease	['mesh:D001744']
urothelial papillomas	disease	['mesh:D010212']
Urinary calculi	disease	['mesh:D014545']
Prolyl hydroxylase	gene	['NCBIGene:112398', '100529264']
HIF1 heterodimer	gene	['NCBIGene:29072']
Prolyl	chemical	['CHEBI:26274']
HIF-1alpha	gene	['NCBIGene:3091']
reprodl	disease	['mesh:D004194']
HMG-CoA	chemical	['mesh:C008047']
HMG-CoA reductase	gene	['NCBIGene:3156']
male fertility	disease	['mesh:D007248']
malformed reproductive tracts	disease	['mesh:D005832']
statins	chemical	['mesh:C086276']
cholesteron	chemical	['CHEBI:63906']
Phospholipase A2	gene	['NCBIGene:151056']
LPLA2	gene	['NCBIGene:23659']
DIPL	disease	['mesh:D004172']
lipid storage disorders	disease	['mesh:D008064']
phospholipidosis	disease	['mesh:D011649']
CADs	disease	['mesh:D003324']
lysosomal dysfunction	disease	['mesh:D016464']
lysosomal cell death	disease	['mesh:D001329']
uroporphyria	disease	['mesh:D046351', 'mim:177000']
Hepatic uroporphyria	disease	['mesh:D017092', 'mim:263700']
uroporphyrin	chemical	['CHEBI:27259']
heptacarboxyl- and hexacarboxyl porphyrin	chemical	['mesh:C042771']
carboxylated	chemical	['CHEBI:35757']
porphyrins	chemical	['mesh:D011166']
uroporphyrinogen	chemical	['mesh:D014577']
uroporphyrinogen decarboxylase	gene	['NCBIGene:7389']
porphyria	disease	['mesh:D011164']
cytochrome P450 1A2	gene	['NCBIGene:1544']
coprouroporphyrinogen	chemical	['CHEBI:15438']
HCP	chemical	['CHEBI:30664']
tetrapyrrole	chemical	['mesh:D045725']
porphyrin	chemical	['CHEBI:8337']
ferroprotein	gene	['NCBIGene:2235']
hemoproteins	gene	['NCBIGene:55363']
cytochromes	gene	['NCBIGene:5447']
catalases	gene	['NCBIGene:847']
porphyria cutanea tarda	disease	['mim:176100', 'mesh:D017119']
PCT	disease	['mesh:C566768']
alcohol	chemical	['CHEBI:16236']
hepatitis viruses	disease	['mesh:D006506']
HIV	disease	['mesh:D000163']
hemochromatosis	disease	['mesh:D006432', 'mim:235200']
TCDD	chemical	['mesh:D013749']
Hexachlorobenzene	chemical	['mesh:D006581']
hepatic porphyria	disease	['mesh:D017094']
sodium iodine	chemical	['CHEBI:33167']
iodine	chemical	['mesh:D007455']
THs	gene	['NCBIGene:7057']
Olfactory Epithelial Injury	disease	['mesh:D061219']
Nasal Tumors	disease	['mesh:D009669']
olfactory tumors	disease	['mesh:D018304']
atrophy	disease	['mesh:D001284']
Organic anion transporter	gene	['NCBIGene:9356']
EGFR	gene	['NCBIGene:1956']
mucin	gene	['NCBIGene:100508689']
mucus hypersecretion	disease	['mesh:D012798']
lung diseases	disease	['mesh:D008171']
asthma	disease	['mim:600807', 'mesh:D001249']
cystic fibrosis	disease	['mim:219700', 'mesh:D003550']
chronic bronchitis	disease	['mesh:D001991']
mucins	gene	['NCBIGene:4586']
chronic obstructive pulmonary disease	disease	['mim:606963', 'mesh:D029424']
respiratory muscle weakness	disease	['mesh:D012133']
Hypertension	disease	['mesh:D006973']
cardiovascular	disease	['mesh:D002318']
protein kinase B	gene	['NCBIGene:2185']
AKT	gene	['NCBIGene:207']
guanosine	chemical	['mesh:D006151']
GTPCH	chemical	['mesh:C046512']
GTPCH-1	gene	['NCBIGene:2643']
endothelial nitric oxide synthase	gene	['NCBIGene:4846']
GSSG	chemical	['mesh:D019803']
tetrahydrobiopterin	chemical	['mesh:C003402']
BH4	chemical	['CHEBI:30158']
superoxide	chemical	['mesh:D013481']
vasoconstriction	disease	['mesh:D007022']
nicotine	chemical	['mesh:D009538']
preeclampsia	disease	['mesh:D011225', 'mim:189800']
thyroid serum binding protein transthyretin	gene	['NCBIGene:7276']
thyroxine (T4	chemical	['mesh:D013974']
serum binding proteinsthat	gene	['NCBIGene:2690']
albumin	gene	['NCBIGene:213']
thyroxine-binding globulin	gene	['NCBIGene:6906']
TH	gene	['NCBIGene:7054']
thyroid	disease	['mesh:D013959']
Calcineurin	gene	['NCBIGene:5534']
Immunosuppression	disease	['mim:146850']
CN	gene	['NCBIGene:4934']
phosphatase	gene	['NCBIGene:5504']
CN phosphatase	gene	['NCBIGene:1267']
graft versus host disease	disease	['mesh:D006086']
autoimmune and allergic disorders	disease	['mesh:D001327', 'mim:109100']
psoriasis	disease	['mim:177900', 'mesh:D011565']
atopic dermatitis	disease	['mesh:D003876']
TDAR	gene	['NCBIGene:10656']
immunophilins	gene	['NCBIGene:2288']
NFAT	gene	['NCBIGene:4773']
NFAT complexes	gene	['NCBIGene:4772']
activator protein-1	gene	['NCBIGene:2354']
IL-2	gene	['NCBIGene:3558']
IL-4	gene	['NCBIGene:3565']
FK506	chemical	['mesh:D016559']
FKBP12	gene	['NCBIGene:2282']
cyclophilin	gene	['NCBIGene:85313']
CsA	chemical	['CHEBI:55379']
triiodothyronine	chemical	['mesh:D014284']
hydrogen peroxide	chemical	['mesh:D006861']
DIO1	gene	['NCBIGene:1733']
DIO2	gene	['NCBIGene:1734']
sarcomas	disease	['mesh:D012509']
PPARgamma-related sarcomas	disease	['mesh:D008080']
Beta-2	gene	['NCBIGene:10242']
mesovarian leiomyomas	disease	['mesh:C537006']
DLX4	gene	['NCBIGene:1748']
ovarian adenomas	disease	['mesh:D010051', 'mim:167000']
granular cell tumors	disease	['mesh:D016586']
Antiestrogens	chemical	['mesh:D020847']
pancreatic acinar tumors	disease	['mesh:D007516']
GnRH	gene	['NCBIGene:2796']
mammary adenomas	disease	['mim:114480', 'mesh:D001943']
pituitary adenomas	disease	['mesh:D010911']
pleural/peritoneal mesotheliomas	disease	['mesh:D000086002']
mesotheliomas	disease	['mesh:D008654']
thyroglobulin	gene	['NCBIGene:7038']
tyrosyl	chemical	['CHEBI:32789']
iodothyronine	chemical	['CHEBI:24864']
DIO2 AOP	gene	['NCBIGene:84734']
THR	gene	['NCBIGene:7069']
methimazole	chemical	['mesh:D008713']
6-propylthiouracil	chemical	['CHEBI:8502']
2-mercaptobenzothiazole	chemical	['mesh:C005563']
benzophenone-2	chemical	['mesh:C035476']
tyrosine	chemical	['mesh:D014443']
tyrosines	chemical	['CHEBI:18186']
DIO2 pAOPs	gene	['NCBIGene:1136']
TR	gene	['NCBIGene:7037', '2149', '7012', '7296', '23671', '10587']
perchlorate	chemical	['mesh:C494474']
COX1	gene	['NCBIGene:4512']
Nosema infection	disease	['mesh:D009668']
vitamin K epoxide	chemical	['mesh:C016186']
vitamin K epoxide reductase	gene	['NCBIGene:79001']
coagulopathy	disease	['mesh:D001778']
hemorrhage	disease	['mesh:D006474']
Iodotyrosine	chemical	['mesh:D007470']
Iodotyrosine deiodinase	gene	['NCBIGene:389434']
IYD	disease	['mesh:C535531']
MIT	chemical	['CHEBI:27847']
diiodotyrosine	chemical	['CHEBI:15768']
goiter	disease	['mesh:D006042']
polybrominated diphenyl ethers	chemical	['mesh:D055768']
5,3-triiodothyronine	chemical	['CHEBI:18258']
rT3	chemical	['CHEBI:11684']
T3 insufficiency	disease	['mesh:D005067']
iopanoic acid	chemical	['mesh:D007480']
DIO2	chemical	['mesh:C081554']
Type III iodotyrosine deiodinase	gene	['NCBIGene:1735']
3,5-triiodothyronine	chemical	['CHEBI:28774']
rT3 insufficiency	disease	['mim:300523', 'mesh:C537047']
DIO3	chemical	['mesh:C098044']
Pendrin	gene	['NCBIGene:5172']
Dual oxidase	gene	['NCBIGene:53905']
TRPA1 Receptor	gene	['NCBIGene:8989']
hydrochloric acid	chemical	['mesh:D006851']
chlorine	chemical	['mesh:D002713']
ammonia	chemical	['mesh:D000641']
nasal obstruction	disease	['mesh:D015508']
sneezing	disease	['mesh:D012912']
coughing	disease	['mesh:D003371']
inflammation of the trachea	disease	['mesh:D014136']
bronchiolitis	disease	['mesh:D001988']
irritation	disease	['mesh:D064420']
TRP receptors	gene	['NCBIGene:7220']
Sodium channel	gene	['NCBIGene:6335']
JHR	gene	['NCBIGene:148738']
ED	disease	['mesh:D004535', 'mim:130050']
methyl farnesoate	chemical	['mesh:C032429']
methoprene	chemical	['mesh:D008726']
Met	gene	['NCBIGene:4233', '8731']
doublesex genes	gene	['NCBIGene:10655']
lung fibrosis	disease	['mesh:D011658']
respiratory disease	disease	['mesh:D012120']
transforming growth factor	gene	['NCBIGene:7039']
CD44	gene	['NCBIGene:960']
smooth muscle actin	gene	['NCBIGene:59']
SMA	gene	['NCBIGene:6606']
Scar formation	disease	['mesh:D002921']
shortness of breath	disease	['mesh:D001049']
NADPH oxidase	gene	['NCBIGene:27035']
P38 MAPK	gene	['NCBIGene:1432']
AO	disease	['mim:256050', 'mesh:C535395']
Silver	chemical	['mesh:D012834']
bli-3	gene	['NCBIGene:3486']
pmk-1	gene	['NCBIGene:10654']
fmo-2	gene	['NCBIGene:2327']
cyp35a2	gene	['NCBIGene:100128781']
sod-3	gene	['NCBIGene:6649']
nth-	gene	['NCBIGene:4913']
Janus kinase	gene	['NCBIGene:3716']
Signal transducer and activator of transcription	gene	['NCBIGene:6772']
STAT	gene	['NCBIGene:6646']
Titanium dioxide	chemical	['mesh:C009495']
TiO2NPs	chemical	['CHEBI:51050']
TiO2	chemical	['CHEBI:32234']
sterol regulatory element binding transcription factor 2	gene	['NCBIGene:6721']
glutathione synthetase	gene	['NCBIGene:2937']
S	chemical	['CHEBI:29832']
GSTA1	gene	['NCBIGene:2938']
GSTA2	gene	['NCBIGene:2939']
GSTA3	gene	['NCBIGene:2940']
GSTA5	gene	['NCBIGene:221357']
unsaturated fatty acid	chemical	['mesh:D005231']
c-Jun N-terminal kinase	gene	['NCBIGene:5599']
N	chemical	['CHEBI:25555']
Forkhead box O	gene	['NCBIGene:2308']
FOXO	gene	['NCBIGene:2309']
WNT	gene	['NCBIGene:7471']
graphene oxide	chemical	['mesh:C000628730']
DAF	gene	['NCBIGene:1604']
ATP6AP1	gene	['NCBIGene:537']
defect embryogenesis	disease	['mesh:D064793']
Histone deacetylase	gene	['NCBIGene:3065']
testicular atrophy	disease	['mesh:D005058']
testicular	disease	['mesh:D013733']
short-chain fatty acids	chemical	['mesh:D005232']
hydroxamic acids	chemical	['mesh:D006877']
benzamides	chemical	['mesh:D001549']
epoxides	chemical	['CHEBI:32955']
HDAC	gene	['NCBIGene:9734']
histone	gene	['NCBIGene:54145']
spermatocyte depletion	disease	['mesh:D009845']
MAA	chemical	['CHEBI:35738']
2-Methoxyacetic acid	chemical	['mesh:C013598']
liver inflammation	disease	['mesh:D006505']
sugars	chemical	['mesh:D000073893']
follicular atresia	disease	['mesh:D000858']
Gastric ulcer	disease	['mesh:D013276']
CYP7B	gene	['NCBIGene:9420']
pregnenolone	chemical	['mesh:D011284']
D2 receptorwhich	gene	['NCBIGene:1813']
azole	chemical	['CHEBI:19203']
cytochromeP450s	gene	['NCBIGene:29785']
7-hydroxypregnenolone	chemical	['mesh:C495856']
fungus infection	disease	['mesh:D009181']
cytochrome P450 enzymes	gene	['NCBIGene:4051']
cytochrome	gene	['NCBIGene:54205']
P450s	gene	['NCBIGene:1555']
depression	disease	['mesh:D009497']
PTGS2	gene	['NCBIGene:5743']
NFE2	gene	['NCBIGene:4778']
Mu Opioid Receptor	gene	['NCBIGene:4988']
opioid receptors	gene	['NCBIGene:11054']
endorphins	gene	['NCBIGene:5443']
G proteins	gene	['NCBIGene:9567']
Ca	chemical	['CHEBI:39099']
Serotonin 1A Receptor	gene	['NCBIGene:3350']
Serotonin receptors	gene	['NCBIGene:3359']
GPCRs	gene	['NCBIGene:8322', '23566', '222545', '165140', '59352', '259249', '134391', '117196', '117195', '441931', '442206']
atherosclerosis	disease	['mim:108725', 'mesh:D050197']
selectins	gene	['NCBIGene:6403']
VCAM-1	gene	['NCBIGene:7412']
ICAM-1	gene	['NCBIGene:3383']
oxidized low-density lipoprotein	gene	['NCBIGene:4973']
atherosclerotic fatty streaks	disease	['mesh:D058226']
myocardial infarction	disease	['mesh:D009203', 'mim:608446']
pulmonary inflammation	disease	['mesh:D011014']
serum amyloid A	gene	['NCBIGene:6288']
Saa	gene	['NCBIGene:6287']
Saa3	gene	['NCBIGene:6290']
SAAs	gene	['NCBIGene:27344']
APR proteins	gene	['NCBIGene:4035', '5366']
C-reactive protein	gene	['NCBIGene:1401']
ApoE/	gene	['NCBIGene:348']
Liver Hemangiosarcoma	disease	['mesh:D006394']
lysyl	chemical	['CHEBI:32568']
lysyl oxidase	gene	['NCBIGene:4015']
dithiocarbamates	chemical	['CHEBI:38129']
thiram	chemical	['mesh:D013893']
ziram	chemical	['mesh:D015039']
maneb	chemical	['mesh:D008344']
NaDTMC	chemical	['mesh:C071798']
Notochord malformation	disease	['mesh:D002817', 'mim:215400']
3,5-dichlorophenol	chemical	['mesh:C116190']
mitochondrial DNA polymerase gamma	gene	['NCBIGene:5428']
Nucleoside	chemical	['mesh:D009705']
nucleos(t)ide	chemical	['CHEBI:33252']
viral infections	disease	['mesh:D014777']
chronic Hepatitis B	disease	['mesh:D019694']
reverse transcriptase	gene	['NCBIGene:100616496']
viral DNA polymerases	gene	['NCBIGene:105376906', '100862688', '100616102']
peripheral neuropathy	disease	['mesh:D010523']
myopathy	disease	['mesh:D009135']
lactic acidosis	disease	['mesh:D000140']
acute and chronic kidney injury	disease	['mesh:D007676']
OAT1	gene	['NCBIGene:3777']
OAT3	gene	['NCBIGene:9376']
proximal tubule cell toxicity	disease	['mesh:D005198', 'mim:134600']
aminoglycosides	chemical	['mesh:D000617']
polymyxins	chemical	['mesh:D011113']
Cd	chemical	['CHEBI:22977']
metallothionine	chemical	['mesh:D005278']
lysosomal enzymes	gene	['NCBIGene:3988']
haloalkenes	chemical	['CHEBI:5610']
trichloroethylene	chemical	['mesh:D014241']
tetrachloroethylene	chemical	['mesh:D013750']
hexachloro-1,3-butadiene	chemical	['mesh:C001335']
chloroform	chemical	['mesh:D002725']
quinones	chemical	['mesh:D011809']
hydroquinone	chemical	['mesh:C031927']
bromobenzene	chemical	['mesh:C032036']
4-aminophenol	chemical	['mesh:C026729']
cephalosporins	chemical	['mesh:D002511']
N-(3,5-dichlorophenyl)succinimide	chemical	['mesh:C007352']
creatinine	chemical	['mesh:D003404']
urea	chemical	['mesh:D014508']
nitrogen	chemical	['mesh:D009584']
food allergy	disease	['mesh:D005512']
respiratory sensitization	disease	['mesh:D012130']
allergies	disease	['mesh:D006967']
immunoglobulin E	gene	['NCBIGene:3497']
IgE-mediated allergy	disease	['mesh:D006969']
food sensitization	disease	['mesh:D000073923']
CYP2E1	gene	['NCBIGene:1571']
Acetaldehyde	chemical	['mesh:D000079']
ethanol	chemical	['mesh:D000431']
MDA	chemical	['CHEBI:32506']
4-hydroxynonenal	chemical	['CHEBI:58968']
heart failure	disease	['mesh:D006333']
L-type calcium channels	gene	['NCBIGene:54499']
LTCCs	gene	['NCBIGene:123096']
hERG	gene	['NCBIGene:3757']
long QT syndrome	disease	['mesh:C566505', 'mim:609621']
torsades de pointes arrhythmia	disease	['mesh:D016171']
adenosine triphosphate	chemical	['mesh:D000255']
adenosine diphosphate	chemical	['mesh:D000244']
ADP	chemical	['CHEBI:73342']
diabetes	disease	['mesh:D003920']
metabolic disorders	disease	['mesh:D008659']
growth arrest	disease	['mesh:D006130']
developmental abnormalities	disease	['mesh:D002658']
Na-K ATPase	gene	['NCBIGene:476']
VTG	chemical	['mesh:D020888']
mitochondrial complexes	gene	['NCBIGene:55972']
I,II,III,IV	gene	['NCBIGene:27090', '8114']
Histone deacetylases	gene	['NCBIGene:9759']
valproic acid	chemical	['CHEBI:39867']
craniofacial deformities	disease	['mesh:D019465']
neural tube defects	disease	['mesh:D016135']
FS	disease	['mesh:D052159', 'mim:136680']
IKK complex	gene	['NCBIGene:9641']
TNFalpha	gene	['NCBIGene:7124']
TNF-receptor	gene	['NCBIGene:7132']
Caspase 8	gene	['NCBIGene:841']
caspase 3	gene	['NCBIGene:836']
liver failure	disease	['mesh:D017093']
sensory axonal peripheral neuropathy	disease	['mim:118200', 'mesh:D002607']
diketone	chemical	['CHEBI:46640']
diketone-induced bronchiolitis obliterans	disease	['mesh:D001989']
BO	disease	['mesh:C537415', 'mim:166700']
diacetyl	chemical	['mesh:D003931']
arginine	chemical	['mesh:D001120']
wheezing	disease	['mesh:D012135']
organophosphate	chemical	['mesh:D010755']
Cholinesterase	gene	['NCBIGene:590']
Carbamate	chemical	['CHEBI:28616']
Diethoxyphosphoryl isocyanate	chemical	['mesh:C060185']
UPR	gene	['NCBIGene:139596']
CHOP	gene	['NCBIGene:1649']
Mitochondrial complex III	gene	['NCBIGene:4537']
17-hydrolase/C 10,20-lyase	gene	['NCBIGene:1586']
cryptorchidism	disease	['mim:219050', 'mesh:D003456']
17-hydrolase	gene	['NCBIGene:94274']
C 10,20-lyase	gene	['NCBIGene:1583']
7-hydroxylase	gene	['NCBIGene:1581']
17-OH-pregnenolone	chemical	['mesh:D006907']
17-OH-progesterone	chemical	['CHEBI:17252']
dehydroepiandrosterone	chemical	['mesh:D003687']
androstenediol	chemical	['mesh:D015114']
conazoles	chemical	['CHEBI:60593']
CYP51	gene	['NCBIGene:1595']
3-oxo-5-steroid	chemical	['CHEBI:47907']
3-oxo-&Delta;4-steroid	chemical	['CHEBI:47909']
finasteride	chemical	['mesh:D018120']
dutasteride	chemical	['mesh:D000068538']
epristeride	chemical	['mesh:C072547']
3-androstanediol	chemical	['CHEBI:36713']
3-diol	chemical	['CHEBI:23824']
17-estradiol	chemical	['CHEBI:17160']
androstenedione	chemical	['mesh:D000735']
progesterone	chemical	['mesh:D011374']
cortisol	chemical	['mesh:D006854']
aldosterone	chemical	['mesh:D000450']
Mitochondrial ATP synthase	gene	['NCBIGene:27109']
tyrosinase	gene	['NCBIGene:7299']
DOPAquinone	chemical	['mesh:C035157']
L DOPA quinone	chemical	['CHEBI:57924']
TYR	chemical	['CHEBI:46857']
depigmentation	disease	['mesh:D017496']
retinaldehyde	chemical	['mesh:D012172']
retinaldehyde dehydrogenase	gene	['NCBIGene:216']
Visual impairment	disease	['mesh:D014786']
retinol	chemical	['mesh:D014801']
retinoic acid	chemical	['CHEBI:26536']
cellular	gene	['NCBIGene:1057']
RA	chemical	['CHEBI:33325']
RA-binding protein	gene	['NCBIGene:1381']
retinoic acid receptors	gene	['NCBIGene:10966']
RARs	gene	['NCBIGene:5917']
retinoid	chemical	['CHEBI:4913']
Disulphiram	chemical	['mesh:D004221']
Citral	chemical	['CHEBI:23316']
Paclobutrazol	chemical	['mesh:C053370']
Diethylaminobenzaldehyde	chemical	['mesh:C055506']
Nitrofen	chemical	['mesh:C007350']
4-biphenyl carboxylic acid	chemical	['CHEBI:31597']
Bisdiamine	chemical	['mesh:C002491']
porcupine	gene	['NCBIGene:64840']
beta-catenin	gene	['NCBIGene:1499']
EMT	gene	['NCBIGene:3702']
AOas	gene	['NCBIGene:54840']
GC	disease	['mesh:C535477', 'mim:121820']
Cystathionine	chemical	['mesh:D003540']
Cystathionine Beta synthase	gene	['NCBIGene:875']
Hcy	chemical	['CHEBI:17588']
methionine	chemical	['CHEBI:16643']
methionine synthase	gene	['NCBIGene:4548']
betaine	chemical	['mesh:D001622']
betaine homocysteine methyltransferase	gene	['NCBIGene:635']
hyperhomocysteinemia	disease	['mesh:D020138']
hydrogen sulfide	chemical	['mesh:D006862']
H2S	chemical	['CHEBI:16136']
deficiency of CBS	disease	['mesh:D006712', 'mim:236200']
Aminooxyacetic acid	chemical	['mesh:D000625']
cystathione	chemical	['CHEBI:17755']
SBS	gene	['NCBIGene:1540']
superoxide dismutase	gene	['NCBIGene:6647']
peroxidase	gene	['NCBIGene:137902']
Frustrated phagocytosis-induced lung cancer	disease	['mesh:D002289']
lung cancer	disease	['mim:211980', 'mesh:D008175']
TBX1	gene	['NCBIGene:6899']
congenital cardiac conotruncal anomalies	disease	['mesh:C535464']
LABC complex	gene	['NCBIGene:100506885']
LABC	gene	['NCBIGene:7462']
CYP enzymes	gene	['NCBIGene:9360']
Luteinizing	gene	['NCBIGene:5351']
LHR	gene	['NCBIGene:3973']
gonadotropins	gene	['NCBIGene:59352']
progesterone receptor	gene	['NCBIGene:5241']
GnRHR	gene	['NCBIGene:2798']
JAK3	gene	['NCBIGene:3718']
Immune dysfunction	disease	['mesh:D007154']
signal transducer	gene	['NCBIGene:5650']
activator of transcription	gene	['NCBIGene:1385']
cytokine	gene	['NCBIGene:943']
JAK2	gene	['NCBIGene:3717']
TYK2	gene	['NCBIGene:7297']
STAT2	gene	['NCBIGene:6773']
STAT3	gene	['NCBIGene:6774']
STAT4	gene	['NCBIGene:6775']
STAT5a	gene	['NCBIGene:6776']
STAT5b	gene	['NCBIGene:6777']
STAT6	gene	['NCBIGene:6778']
IL-13	gene	['NCBIGene:3596']
IL-21	gene	['NCBIGene:59067']
IL-23	gene	['NCBIGene:51561']
IL-31	gene	['NCBIGene:386653']
thymic stromal lymphopoietin	gene	['NCBIGene:85480']
itchiness	disease	['mesh:D011537']
pruritic diseases	disease	['mesh:D011536']
cytokine genes	gene	['NCBIGene:5307']
IL-7	gene	['NCBIGene:3574']
IL-9	gene	['NCBIGene:3578']
IL-15	gene	['NCBIGene:3600']
PF-06651600	chemical	['mesh:C000614924']
1792180-81-4	chemical	['mesh:C539455']
4-aminopiperidine	chemical	['mesh:C481395']
RB1	chemical	['CHEBI:33322']
impairment of TDAR	disease	['mesh:D019957']
ACE2	gene	['NCBIGene:59272']
renin	gene	['NCBIGene:5972']
angiotensin	gene	['NCBIGene:183']
Ang II	gene	['NCBIGene:285']
Ang-(1-7)	gene	['NCBIGene:284']
type 1 angiotensin receptor	gene	['NCBIGene:185']
oxygen deficiency	disease	['mesh:D000860']
Angiotensin-converting enzyme	gene	['NCBIGene:1636']
ACE2 receptor	gene	['NCBIGene:340485']
acute respiratory distress	disease	['mesh:D012128']
SARS-CoV	disease	['mesh:D045169']
capsid(S) glycoprotein	gene	['NCBIGene:7448']
S1	gene	['NCBIGene:5707']
S2	gene	['NCBIGene:5708', '6187']
Furin	gene	['NCBIGene:5045']
TMPRSS2	gene	['NCBIGene:7113']
human cell surface serine protease	gene	['NCBIGene:2191']
serine	chemical	['mesh:D012694']
COVID-19shares	disease	['mesh:D000086382']
viral capsidin	gene	['NCBIGene:5212']
respiratory distress	disease	['mesh:D012127']
S-glycoprotein	gene	['NCBIGene:6295']
human respiratory coronavirus	disease	['mesh:D018352']
AngI	gene	['NCBIGene:10563']
Fibrates	chemical	['mesh:D058607']
11-ketotestosterone	chemical	['mesh:C003600']
amputated	disease	['mesh:D000673']
urothelial toxicity	disease	['mesh:D001745']
diuron	chemical	['mesh:D004237']
urothelial tumors	disease	['mim:109800', 'mesh:D001749']
DNA methyltransferase	gene	['NCBIGene:1786']
S-adenosylmethionine	chemical	['CHEBI:67040']
S	disease	['mesh:C563052']
NR	disease	['mim:310600', 'mesh:C537849']
NR	gene	['NCBIGene:10901']
fadrozole	chemical	['mesh:D017316']
letrozole	chemical	['mesh:D000077289']
exemestane	chemical	['mesh:C056516']
prochloraz	chemical	['mesh:C045362']
propiconazole	chemical	['mesh:C045950']
C19	chemical	['CHEBI:32928']
C18	chemical	['mesh:D044243']
Toll-like receptor 4	gene	['NCBIGene:7099']
11-Hydroxysteroid	chemical	['CHEBI:36841']
11-Hydroxysteroid Dehydrogenase	gene	['NCBIGene:3291']
11HSD	gene	['NCBIGene:3290']
11-KT	chemical	['mesh:C016531']
cortisone	chemical	['mesh:D003348']
corticosteroid	chemical	['mesh:D000305']
NAD+	chemical	['CHEBI:15846']
11 beta -hydroxytestosterone	chemical	['mesh:C037914']
11-hydroxylase	gene	['NCBIGene:1584']
11-deoxycortisol	chemical	['mesh:D003350']
metyrapone	chemical	['mesh:D008797']
lysodren	chemical	['mesh:D008939']
eomidate	chemical	['mesh:C014539']
Chitinase	gene	['NCBIGene:1118']
Chitobiase	gene	['NCBIGene:1486']
Chitin synthase 1	gene	['NCBIGene:22856']
CHS-1	gene	['NCBIGene:1130']
N-acetylglucosamine	chemical	['CHEBI:59640']
GlcNAc	chemical	['CHEBI:73685']
ecdysis	disease	['mesh:D004839']
uridine diphosphate	chemical	['mesh:D014530']
Sulfonylureareceptor	chemical	['CHEBI:26831']
SUR	gene	['NCBIGene:6833']
immune mediated and allergic hepatitis	disease	['mesh:D019693']
diclofenac	chemical	['mesh:D004008']
immune mediated and drug hypersensitivity	disease	['mesh:D063926']
quinone imine	chemical	['CHEBI:50193']
CYP monooxygenase	gene	['NCBIGene:57404']
myeloperoxidases	gene	['NCBIGene:4353']
acylglucuronide	chemical	['mesh:C066070']
interferon gamma	gene	['NCBIGene:3458']
adipocytokine	gene	['NCBIGene:117178']
granulomas of the liver	disease	['mesh:D014386']
THSD	disease	['mesh:D013661', 'mim:272800']
THSDCs	chemical	['CHEBI:39330']
thyroxine	chemical	['CHEBI:305790']
morpholino	chemical	['mesh:D060172']
Cytochrome oxidase	gene	['NCBIGene:6775083', '8923218']
potassium cyanide	chemical	['mesh:D011190']
sodium azide	chemical	['mesh:D019810']
Photosystem II	gene	['NCBIGene:7385']
PSII	gene	['NCBIGene:4716']
growth hormone	gene	['NCBIGene:2688']
testicular cancer	disease	['mesh:D013736']
Sars-CoV-2 spike protein	gene	['NCBIGene:54938']
ACE 2 receptors	gene	['NCBIGene:186']
Sars	gene	['NCBIGene:6301']
acute respiratory infection	disease	['mesh:D012141']
prostaglandin E2	chemical	['CHEBI:606564']
headache	disease	['mesh:D006261']
vomiting	disease	['mesh:D014839']
consciousness disorders	disease	['mesh:D003244']
viral encephalitis	disease	['mesh:D004671']
Spike protein	gene	['NCBIGene:124512']
Toll Like Receptor 9	gene	['NCBIGene:54106']
Multi Organ Failure	disease	['mesh:D009102']
TLR	gene	['NCBIGene:286187']
thrombosis	disease	['mesh:D013927']
disseminated intravascular coagulation	disease	['mesh:D004211']
RNA-dependent RNA polymerase	gene	['NCBIGene:171568']
RdRp	gene	['NCBIGene:6510']
dysgeusia	disease	['mesh:D004408']
taste impairment	disease	['mesh:D013651']
Viral spike protein	gene	['NCBIGene:4342']
microvascular dysfunction	disease	['mesh:D014652']
D1 protein	gene	['NCBIGene:27241', '25802']
Oxygen-evolving	gene	['NCBIGene:28893']
triphenyl phosphate	chemical	['mesh:C005445']
C	chemical	['CHEBI:30039']
TPP	chemical	['CHEBI:35033']
CCND1	gene	['NCBIGene:595']
IL1A	gene	['NCBIGene:3552']
IL6	gene	['NCBIGene:3569']
BAD	gene	['NCBIGene:572']
TP53	gene	['NCBIGene:7157']
CASP9	gene	['NCBIGene:842']
impaired olfactory function	disease	['mesh:D000857']
cerebrovascular disease	disease	['mesh:D002561']
stroke	disease	['mesh:D020521', 'mim:606799']
female infertility	disease	['mesh:D007247']
all-trans retinoic acid	chemical	['mesh:D014212']
ALDH1A2	gene	['NCBIGene:8854']
ALDH1A3	gene	['NCBIGene:220']
Fyna	gene	['NCBIGene:2534']
Microphthalmos	disease	['mesh:D008850']
Src family	gene	['NCBIGene:6714']
tyrosine kinase A	gene	['NCBIGene:4914']
Plxna2 phosphatase	gene	['NCBIGene:5362']
rasl11b	gene	['NCBIGene:65997']
eye deformation	disease	['mesh:D005128']
Saracatinib	chemical	['mesh:C515233']
Mastinib	chemical	['CHEBI:61399']
Staurosporine	chemical	['mesh:D019311']
Rosmarinic acid	chemical	['mesh:C041376']
anti	disease	['mesh:D004342']
cardiotoxicity	disease	['mesh:D066126']
G protein-coupled estrogen receptor 1	gene	['NCBIGene:2852']
PI3K	gene	['NCBIGene:5290']
mTOR	gene	['NCBIGene:2475']
S6K2	gene	['NCBIGene:6199']
CPT1A	gene	['NCBIGene:1374']
CPT2	gene	['NCBIGene:1376']
lipid	disease	['mesh:D052439']
liver X receptors	gene	['NCBIGene:9213']
periventricular heterotopia	disease	['mesh:D054091']
heterotopia	disease	['mesh:D002828']
Toll Like Receptor dysregulation	disease	['mesh:D008206']
IL1B	gene	['NCBIGene:3553']
IL18	gene	['NCBIGene:3606']
NLRP3 inflammasome	gene	['NCBIGene:114548']
pyroptosis	disease	['mesh:D017441']
Graphene	chemical	['mesh:D006108']
Triphenyl	chemical	['CHEBI:33080']
malignant mesothelioma	disease	['mesh:C562839', 'mim:156240']
BAP1	gene	['NCBIGene:8314']
carbon	chemical	['mesh:D002244']
GSK3beta	gene	['NCBIGene:2932']
gbx2	gene	['NCBIGene:2637']
foxi1	gene	['NCBIGene:2299']
six1b	gene	['NCBIGene:317761']
eya1	gene	['NCBIGene:2138']
MCC dysfunction	disease	['mesh:D000080343']
airway diseases	disease	['mesh:D001982']
acute renal failure	disease	['mesh:D058186']
uranium	chemical	['mesh:D014501']
acute	disease	['mesh:D000208']
ARNT	gene	['NCBIGene:405']
intrahepatic cholestasis	disease	['mesh:D002780']
intestinal	disease	['mesh:D007410']
gastrointestinal disorders	disease	['mesh:D005767']
PARP1	gene	['NCBIGene:142']
AIF	gene	['NCBIGene:9131']
CFTR dysfunction	disease	['mesh:C567618', 'mim:211400']
CFTR	gene	['NCBIGene:1080']
ASL	gene	['NCBIGene:435']
cAMP	chemical	['mesh:D000242']
ozone	chemical	['mesh:D010126']
ASL	disease	['mim:105830', 'mesh:D017204']
FOXJ1	gene	['NCBIGene:2302']
microvascular injury	disease	['mesh:D057772']
heart injury	disease	['mesh:D006335']
dysregulation of RAAS	disease	['mesh:D001342']
gut dysbiosis	disease	['mesh:D064806']
tryptophan	chemical	['mesh:D014364']
tryptophan transporter B0AT1	gene	['NCBIGene:11254']
Slc6a19	gene	['NCBIGene:340024']
sporadic	disease	['mesh:D035583']
sAD	disease	['mim:100800', 'mesh:D000130']
A-beta	gene	['NCBIGene:8803']
nsps	gene	['NCBIGene:57142', '6252', '9372', '92521']
gestational diabetes mellitus	disease	['mesh:D016640']
glucose transporter type 4	gene	['NCBIGene:6517']
Acute Myeloid Leukemia	disease	['mesh:D015470', 'mim:601626']
Ionizing Radiation	disease	['mesh:D011832']
sudden cardiac death	disease	['mesh:D016757']
CYP26	gene	['NCBIGene:1592']
fibroblast growth factor	gene	['NCBIGene:2246']
retinol dehydrogenase families	gene	['NCBIGene:131', '8630']
zinc	chemical	['CHEBI:30185']
zinc finger proteins 1 and 3	gene	['NCBIGene:10795', '7551']
ZIC1	gene	['NCBIGene:7545']
ZIC3	chemical	['CHEBI:27007']
ZIC3	gene	['NCBIGene:7547']
noggin	gene	['NCBIGene:9241']
BMP	gene	['NCBIGene:649']
DLHPs	disease	['mim:224410', 'mesh:C537998']
DLHPs	gene	['NCBIGene:112817']
ovarian epithelial cell hyperplasia	disease	['mesh:D010049']
Malfunctioning of sex hormones	disease	['mesh:D020018']
estradiol	chemical	['CHEBI:16469']
estrone	chemical	['mesh:D004970']
clomiphene citrate	chemical	['CHEBI:3753']
Tamoxifen	chemical	['mesh:D013629']
Toremifene	chemical	['mesh:D017312']
prostate cancer	disease	['mim:176807', 'mesh:D011471']
microcephaly	disease	['mesh:D008831']
kisspeptin	gene	['NCBIGene:3814']
progestin	chemical	['CHEBI:59826']
sodium-dependent phosphate co-transporter	gene	['NCBIGene:6569']
phosphate	chemical	['mesh:D010710']
NF-B	gene	['NCBIGene:4781']
tubular	disease	['mesh:D000077277']
Ceramide	chemical	['CHEBI:52639']
Ceramide synthase	gene	['NCBIGene:83723']
CerS	gene	['NCBIGene:2657', '10715']
fumonisin FB1	chemical	['mesh:C056933']
FB1	chemical	['CHEBI:38221']
fumonisins	chemical	['mesh:D037341']
folate	chemical	['CHEBI:62501']
paraoxon	chemical	['mesh:D010261']
ethyl parathion	chemical	['mesh:D010278']
methyl parathion	chemical	['mesh:D008743']
sarin	chemical	['mesh:D012524']
tabun	chemical	['mesh:C009374']
serine esterases	gene	['NCBIGene:1066']
numbness	disease	['mesh:D006987']
dizziness	disease	['mesh:D004244']
burning sensation	disease	['mesh:D010146']
digestive morbidity	disease	['mesh:D004066']
Succinate	chemical	['mesh:D019802']
Succinate dehydrogenase	gene	['NCBIGene:6392']
insulin	gene	['NCBIGene:3630']
Smoothened receptor	gene	['NCBIGene:6608']
orofacial clefting	disease	['mesh:C563481', 'mim:166780']
OFC	disease	['mesh:C566121']
Sonic Hedgehog	gene	['NCBIGene:6469']
Patched1	gene	['NCBIGene:5727']
GLI1/2 transcription factors	gene	['NCBIGene:2736']
GLI1	gene	['NCBIGene:2735']
Fgf10	gene	['NCBIGene:2255']
cleft lip with or without palate	disease	['mesh:D002971']
cleft palate only	disease	['mesh:D002972']
CPO	disease	['mesh:D017246']
cyclopamine	chemical	['mesh:C000541']
low-density lipoprotein	gene	['NCBIGene:3949']
collagenase	gene	['NCBIGene:4312']
silica	chemical	['mesh:D012822']
Alcohol dehydrogenase	gene	['NCBIGene:10327']
ADH	gene	['NCBIGene:124']
gynaecological cancers	disease	['mesh:D005833']
estrogen-associated receptor gene	gene	['NCBIGene:2101']
ERR	gene	['NCBIGene:6541']
Vitellogenin mRNA	gene	['NCBIGene:3933']
Doda decarboxylase	gene	['NCBIGene:81889']
3,4-dihydroxyphenylalanine	chemical	['CHEBI:49168']
DOPA decarboxylase	gene	['NCBIGene:1644']
chitin-binding protein Knickkopf	gene	['NCBIGene:26128']
Knk	gene	['NCBIGene:1378']
molt defects	disease	['mesh:D003117']
S protein subunits	gene	['NCBIGene:5627']
type I interferon	gene	['NCBIGene:3451']
CXCL8	gene	['NCBIGene:3576']
organ failure	disease	['mesh:D012769']
elavl3	gene	['NCBIGene:1995']
mbp neurogene	gene	['NCBIGene:4153', '4155', '5553']
mbp	gene	['NCBIGene:4155']
neurogene	gene	['NCBIGene:91851']
Ra-226	chemical	['mesh:C000615152']
hemocyanin	gene	['NCBIGene:7909']
Ra226	chemical	['mesh:C035279']
SDH	gene	['NCBIGene:6390']
drebrin	gene	['NCBIGene:1627']
IGR	gene	['NCBIGene:57818']
dementia	disease	['mesh:D003704']
actin	gene	['NCBIGene:148709', '402221']
actin-binding protein	gene	['NCBIGene:28988']
phencyclidine	chemical	['mesh:D010622']
drebrin deficiency	disease	['mesh:D028921', 'mim:253260']
hypospadias	disease	['mesh:D007021']
cataracts	disease	['mesh:D002386']
chromosomal aberrations	disease	['mesh:D002869']
blindness	disease	['mesh:D001766']
vascular remodeling	disease	['mesh:D066253']
/-catenin	gene	['NCBIGene:1500', '100528016']
receptor activator of nuclear factor kappa B ligand	gene	['NCBIGene:8600']
bone loss	disease	['mesh:D010024', 'mim:166710']
osteopenia	disease	['mesh:D001851']
skeletal disorder	disease	['mesh:D001847']
rheumatoid arthritis	disease	['mesh:D001172', 'mim:180300']
type 1 diabetes mellitus	disease	['mim:222100', 'mesh:D003922']
pelvic malignancies	disease	['mesh:D010386']
hip fractures	disease	['mesh:D006620']
rectal carcinoma	disease	['mesh:D012004']
CNS diseases	disease	['mesh:D002493']
Bisphenol A	chemical	['mesh:C006780']
laminin	gene	['NCBIGene:3913']
DNT	chemical	['mesh:C023514']
