## Supplementary material for "AOPWIKI-EXPLORER: An Interactive Graph-based Query Engine leveraging Large Language Models": Life stages

### Sheet: Life stage ontology 
Life stages mentioed in AOPs
Life stages names	Normalized names	PURL	Defination
Adult	Adult	http://purl.obolibrary.org/obo/NCIT_C91107	An age group comprised of individuals who have reached sexual maturity but whose character and personality are still developing. In psychology this generally covers the age range of 20-40
Juvenile	juvenile stage	http://purl.obolibrary.org/obo/UBERON_0034919	The stage of being no more dependent of the nest and/or from caregivers for subsistence while having not reach sexual maturity.
Adult,reproductively mature	Adult	http://purl.obolibrary.org/obo/NCIT_C17600	An age group comprised of humans who have reached reproductive age
Fetal to Parturiation	parturition period	http://opendata.inra.fr/ATOL/ATOL_0002186	period (day/month) during which female animals give birth (in relation to their natural sexual season) (fr)
Nursing child	Infant	http://purl.obolibrary.org/obo/NCIT_C27956	An age group comprised of individuals between one month and two years of age
During brain development	embryonic organ development	http://purl.obolibrary.org/obo/GO_0048568	Development, taking place during the embryonic phase, of a tissue or tissues that work together to perform a specific function or functions. Development pertains to the process whose specific outcome is the progression of a structure over time, from its formation to the mature structure. Organs are commonly observed as visibly distinct structures, but may also exist as loosely associated clusters…
All life stages	life span	http://purl.obolibrary.org/obo/PATO_0000050	A time quality inhering in a bearer by virtue of the bearer's expected maximum age
Development	embryo development	http://purl.obolibrary.org/obo/GO_0009790	The process whose specific outcome is the progression of an embryo from its formation until the end of its embryonic life stage. The end of the embryonic stage is organism-specific. For example, for mammals, the process would begin with zygote formation and end with birth. For insects, the process would begin at zygote formation and end with larval hatching. For plant zygotic embryos, this would …
Foetal	fetal stage	http://purl.obolibrary.org/obo/HsapDv_0000037	Prenatal stage that starts with the fully formed embryo and ends at birth.
Embryo	Embryo	http://purl.obolibrary.org/obo/HsapDv_0000002	Prenatal stage that starts with fertilization and ends with a fully formed embryo, before undergoing last development during the fetal stage.
Not Otherwise Specified	Not Otherwise Specified	None
Conception to < Fetal	Fetal onset	http://purl.obolibrary.org/obo/HP_0011461	Onset prior to birth but after 8 weeks of embryonic development (corresponding to a gestational age of 10 weeks).
Pregnancy	Pregnancy	http://purl.obolibrary.org/obo/NCIT_C25742	The state or condition of having a developing embryo or fetus in the body (uterus), after union of an ovum and spermatozoon, during the period from conception to birth.
During development and at adulthood	Status of progression of development in young adulthood	http://snomed.info/id/440399002
Perinatal	perinatal stage	http://purl.obolibrary.org/obo/UBERON_0012101	The period spanning the range immediately before and after birth.
1 to < 3 months	2-month-old human stage	http://purl.obolibrary.org/obo/HsapDv_0000175	Infant stage that refers to an infant who is over 2 and under 3 months old.
Larvae		None
3 to < 6 months	5-month-old human stage	http://purl.obolibrary.org/obo/HsapDv_0000178	Infant stage that refers to an infant who is over 5 and under 6 months old.
Birth to < 1 month	1-month-old human stage	http://purl.obolibrary.org/obo/HsapDv_0000174	Infant stage that refers to an infant who is over 1 and under 2 months old.
Old Age	old age	http://snomed.info/id/271872005
Larval development
Life stages mentioned in KER
During brain development, adulthood and aging		None
before or during gonadal sex differentiation	gonad development	https://www.ebi.ac.uk/QuickGO/term/GO:0008406	The process whose specific outcome is the progression of the gonad over time, from its formation to the mature structure. The gonad is an animal organ that produces gametes; in some species it also produces hormones.
